# CD4^+^ T cells recruit, then engage macrophages in cognate interactions to clear *Mycobacterium tuberculosis* from the lungs

**DOI:** 10.1101/2024.08.22.609198

**Authors:** Samuel H Becker, Christine E Ronayne, Tyler D Bold, Marc K Jenkins

## Abstract

IFN-γ-producing CD4^+^ T cells are required for protection against lethal *Mycobacterium tuberculosis* (*Mtb*) infections. However, the ability of CD4^+^ T cells to suppress *Mtb* growth cannot be fully explained by IFN-γ or other known T cell products. In this study, we show that CD4^+^ T cell-derived IFN-γ promoted the recruitment of monocyte-derived macrophages (MDMs) to the lungs of *Mtb*-infected mice. Although the recruited MDMs became quickly and preferentially infected with *Mtb*, CD4^+^ T cells rapidly disinfected the MDMs. Clearance of *Mtb* from MDMs was not explained by IFN-γ, but rather by MHCII-mediated cognate interactions with CD4^+^ T cells. These interactions promoted MDM expression of glycolysis genes essential for *Mtb* control. Thus, by recruiting MDMs, CD4^+^ T cells initiate a cycle of bacterial phagocytosis, *Mtb* antigen presentation and disinfection in an attempt to clear the bacteria from the lungs.
