## Supplemental Table S2 for "CD4^+^ T cells recruit, then engage macrophages in cognate interactions to clear *Mycobacterium tuberculosis* from the lungs"

### Sheet: CM_enrich_MHCIIWTvsMHCIIdCCR2
ID	Description	GeneRatio	BgRatio	pvalue	p.adjust	qvalue	geneID	Count
HALLMARK_INTERFERON_GAMMA_RESPONSE	HALLMARK_INTERFERON_GAMMA_RESPONSE	10/50	188/4289	4.57827e-05	0.00173974	0.00139758	Cd274/Cd69/Cxcl10/Gbp3/Il18bp/Lap3/Plscr1/Socs1/Socs3/Tnfaip6	10
HALLMARK_MTORC1_SIGNALING	HALLMARK_MTORC1_SIGNALING	8/50	199/4289	0.00186333	0.0354032	0.0284402	Calr/Ebp/Fkbp2/Glrx/Hmbs/Ppa1/Sdf2l1/Slc2a1	8
HALLMARK_IL6_JAK_STAT3_SIGNALING	HALLMARK_IL6_JAK_STAT3_SIGNALING	5/50	85/4289	0.00285607	0.0361769	0.0290617	Ccr1/Cxcl10/Il1r2/Socs1/Socs3	5
HALLMARK_INTERFERON_ALPHA_RESPONSE	HALLMARK_INTERFERON_ALPHA_RESPONSE	5/50	94/4289	0.00441819	0.0419728	0.0337178	Cxcl10/Gbp3/Ifitm1/Lap3/Plscr1	5
HALLMARK_TNFA_SIGNALING_VIA_NFKB	HALLMARK_TNFA_SIGNALING_VIA_NFKB	7/50	196/4289	0.00701942	0.0456865	0.0367011	Cd69/Cxcl10/Egr1/Gadd45a/Ier3/Socs3/Tnfaip6	7
HALLMARK_INFLAMMATORY_RESPONSE	HALLMARK_INFLAMMATORY_RESPONSE	7/50	197/4289	0.00721366	0.0456865	0.0367011	Cd69/Clec5a/Cxcl10/Ifitm1/Osm/Slc28a2/Tnfaip6	7
HALLMARK_CHOLESTEROL_HOMEOSTASIS	HALLMARK_CHOLESTEROL_HOMEOSTASIS	4/50	71/4289	0.0089492	0.0485814	0.0390266	Ebp/Fdps/Plscr1/Pmvk	4
HALLMARK_APOPTOSIS	HALLMARK_APOPTOSIS	6/50	161/4289	0.0103136	0.0489894	0.0393544	Cd69/Ebp/Gadd45a/Ier3/Igfbp6/Tspo	6
HALLMARK_IL2_STAT5_SIGNALING	HALLMARK_IL2_STAT5_SIGNALING	6/50	199/4289	0.0267989	0.113151	0.0908969	Cxcl10/Gbp3/Il1r2/Plscr1/Socs1/Uck2	6
HALLMARK_GLYCOLYSIS	HALLMARK_GLYCOLYSIS	5/50	200/4289	0.0814998	0.309699	0.248789	Glrx/Gmppb/Ier3/Txn1/Vcan	5
HALLMARK_REACTIVE_OXIGEN_SPECIES_PATHWAY	HALLMARK_REACTIVE_OXIGEN_SPECIES_PATHWAY	2/50	48/4289	0.107121	0.370056	0.297275	Glrx/Txn1	2
HALLMARK_COMPLEMENT	HALLMARK_COMPLEMENT	4/50	185/4289	0.167509	0.530447	0.426121	Ctsl/Lap3/Mmp8/Plscr1	4
HALLMARK_KRAS_SIGNALING_UP	HALLMARK_KRAS_SIGNALING_UP	4/50	198/4289	0.198015	0.544032	0.437034	Cxcl10/Gadd45g/Glrx/Slpi	4
HALLMARK_HYPOXIA	HALLMARK_HYPOXIA	4/50	199/4289	0.200433	0.544032	0.437034	Glrx/Ier3/Mt1/Slc2a1	4
HALLMARK_PEROXISOME	HALLMARK_PEROXISOME	2/50	102/4289	0.334592	0.750646	0.603012	Fdps/Tspo	2
HALLMARK_ANGIOGENESIS	HALLMARK_ANGIOGENESIS	1/50	36/4289	0.345501	0.750646	0.603012	Vcan	1
HALLMARK_PI3K_AKT_MTOR_SIGNALING	HALLMARK_PI3K_AKT_MTOR_SIGNALING	2/50	105/4289	0.347466	0.750646	0.603012	Calr/Slc2a1	2
HALLMARK_UNFOLDED_PROTEIN_RESPONSE	HALLMARK_UNFOLDED_PROTEIN_RESPONSE	2/50	111/4289	0.372977	0.750646	0.603012	Calr/Pdia6	2
HALLMARK_HEME_METABOLISM	HALLMARK_HEME_METABOLISM	3/50	188/4289	0.376408	0.750646	0.603012	Hmbs/Mgst3/Slc2a1	3
HALLMARK_ESTROGEN_RESPONSE_EARLY	HALLMARK_ESTROGEN_RESPONSE_EARLY	3/50	197/4289	0.405278	0.750646	0.603012	Fkbp5/Plaat3/Slc2a1	3
HALLMARK_P53_PATHWAY	HALLMARK_P53_PATHWAY	3/50	200/4289	0.414831	0.750646	0.603012	Gadd45a/Ier3/Socs1	3
HALLMARK_TGF_BETA_SIGNALING	HALLMARK_TGF_BETA_SIGNALING	1/50	53/4289	0.464905	0.771087	0.619432	Id1	1
HALLMARK_COAGULATION	HALLMARK_COAGULATION	2/50	134/4289	0.46671	0.771087	0.619432	Ctsl/Mmp8	2
HALLMARK_UV_RESPONSE_DN	HALLMARK_UV_RESPONSE_DN	2/50	144/4289	0.504954	0.79951	0.642266	Id1/Mt1	2
HALLMARK_UV_RESPONSE_UP	HALLMARK_UV_RESPONSE_UP	2/50	156/4289	0.548533	0.83377	0.669788	Ctsl/Htr7	2
HALLMARK_ALLOGRAFT_REJECTION	HALLMARK_ALLOGRAFT_REJECTION	2/50	192/4289	0.663128	0.840021	0.674809	Ccr1/Socs1	2
HALLMARK_EPITHELIAL_MESENCHYMAL_TRANSITION	HALLMARK_EPITHELIAL_MESENCHYMAL_TRANSITION	2/50	194/4289	0.668777	0.840021	0.674809	Gadd45a/Vcan	2
HALLMARK_ESTROGEN_RESPONSE_LATE	HALLMARK_ESTROGEN_RESPONSE_LATE	2/50	194/4289	0.668777	0.840021	0.674809	Fkbp5/Plaat3	2
HALLMARK_ANDROGEN_RESPONSE	HALLMARK_ANDROGEN_RESPONSE	1/50	96/4289	0.679684	0.840021	0.674809	Fkbp5	1
HALLMARK_APICAL_JUNCTION	HALLMARK_APICAL_JUNCTION	2/50	199/4289	0.682576	0.840021	0.674809	Cd274/Vcan	2
HALLMARK_ADIPOGENESIS	HALLMARK_ADIPOGENESIS	2/50	200/4289	0.68528	0.840021	0.674809	Gadd45a/Mgst3	2
HALLMARK_SPERMATOGENESIS	HALLMARK_SPERMATOGENESIS	1/50	135/4289	0.799802	0.908319	0.729674	Art3	1
HALLMARK_G2M_CHECKPOINT	HALLMARK_G2M_CHECKPOINT	1/50	195/4289	0.903698	0.908319	0.729674	Uck2	1
HALLMARK_OXIDATIVE_PHOSPHORYLATION	HALLMARK_OXIDATIVE_PHOSPHORYLATION	1/50	195/4289	0.903698	0.908319	0.729674	Mgst3	1
HALLMARK_XENOBIOTIC_METABOLISM	HALLMARK_XENOBIOTIC_METABOLISM	1/50	196/4289	0.904874	0.908319	0.729674	Ptgr1	1
HALLMARK_MYC_TARGETS_V1	HALLMARK_MYC_TARGETS_V1	1/50	197/4289	0.906036	0.908319	0.729674	Prpf31	1
HALLMARK_MITOTIC_SPINDLE	HALLMARK_MITOTIC_SPINDLE	1/50	199/4289	0.908319	0.908319	0.729674	Fgd6	1
HALLMARK_MYOGENESIS	HALLMARK_MYOGENESIS	1/50	199/4289	0.908319	0.908319	0.729674	Fdps	1

### Sheet: NCM_enrich_MHCIIWTvsMHCIIdCCR2
ID	Description	GeneRatio	BgRatio	pvalue	p.adjust	qvalue	geneID	Count
HALLMARK_INTERFERON_GAMMA_RESPONSE	HALLMARK_INTERFERON_GAMMA_RESPONSE	25/56	188/4289	3.89895e-20	1.28665e-18	8.20831e-19	Arid5b/Batf2/Ccl5/Cd274/Cd40/Cd86/Cfb/Ciita/Cmklr1/Cxcl10/Cxcl9/Fpr1/Gbp3/H2-DMa/Icam1/Il18bp/Isg15/Lap3/Pla2g4a/Psmb8/Psme2/Slamf7/Socs1/Sod2/Tnfaip2	25
HALLMARK_INTERFERON_ALPHA_RESPONSE	HALLMARK_INTERFERON_ALPHA_RESPONSE	9/56	94/4289	2.57134e-06	4.24271e-05	2.70667e-05	Batf2/Ccrl2/Cxcl10/Gbp3/Isg15/Lap3/Psmb8/Psme2/Sell	9
HALLMARK_INFLAMMATORY_RESPONSE	HALLMARK_INFLAMMATORY_RESPONSE	12/56	197/4289	5.9268e-06	6.51948e-05	4.15916e-05	Ccl5/Ccrl2/Cd40/Cmklr1/Cxcl10/Cxcl9/Fpr1/Icam1/Rasgrp1/Sell/Slc28a2/Slc31a2	12
HALLMARK_ALLOGRAFT_REJECTION	HALLMARK_ALLOGRAFT_REJECTION	11/56	192/4289	2.75876e-05	0.000227598	0.000145198	Ccl5/Ccnd2/Ccnd3/Cd40/Cd86/Cxcl9/Fcgr2b/H2-DMa/Icam1/Socs1/Tnf	11
HALLMARK_TNFA_SIGNALING_VIA_NFKB	HALLMARK_TNFA_SIGNALING_VIA_NFKB	9/56	196/4289	0.000845636	0.00500361	0.0031921	Ccl5/Ccrl2/Cxcl10/Dram1/Icam1/Id2/Sod2/Tnf/Tnfaip2	9
HALLMARK_KRAS_SIGNALING_UP	HALLMARK_KRAS_SIGNALING_UP	9/56	198/4289	0.000909747	0.00500361	0.0031921	Ccnd2/Cfb/Cmklr1/Cxcl10/Glrx/Id2/Pecam1/Psmb8/Spon1	9
HALLMARK_COMPLEMENT	HALLMARK_COMPLEMENT	8/56	185/4289	0.00246975	0.0116431	0.00742783	Ccl5/Cfb/Ctsc/Dock4/Lap3/Pla2g4a/Pla2g7/Rasgrp1	8
HALLMARK_REACTIVE_OXIGEN_SPECIES_PATHWAY	HALLMARK_REACTIVE_OXIGEN_SPECIES_PATHWAY	4/56	48/4289	0.00331141	0.0136596	0.00871423	Glrx/Ipcef1/Sod2/Txn1	4
HALLMARK_IL2_STAT5_SIGNALING	HALLMARK_IL2_STAT5_SIGNALING	8/56	199/4289	0.00388448	0.0142431	0.00908649	Ccnd2/Ccnd3/Cd86/Cxcl10/Gbp3/Plpp1/Sell/Socs1	8
HALLMARK_ANDROGEN_RESPONSE	HALLMARK_ANDROGEN_RESPONSE	5/56	96/4289	0.00784564	0.0258906	0.0165171	Arid5b/Ccnd3/Fkbp5/Lifr/Plpp1	5
HALLMARK_IL6_JAK_STAT3_SIGNALING	HALLMARK_IL6_JAK_STAT3_SIGNALING	4/56	85/4289	0.024155	0.072465	0.0462297	Cxcl10/Cxcl9/Socs1/Tnf	4
HALLMARK_ESTROGEN_RESPONSE_LATE	HALLMARK_ESTROGEN_RESPONSE_LATE	6/56	194/4289	0.0392768	0.106238	0.0677757	Ass1/Blvrb/Fkbp5/Id2/Myof/Plaat3	6
HALLMARK_ESTROGEN_RESPONSE_EARLY	HALLMARK_ESTROGEN_RESPONSE_EARLY	6/56	197/4289	0.0418515	0.106238	0.0677757	Blvrb/Fkbp5/Myof/Plaat3/Rasgrp1/Slc2a1	6
HALLMARK_UV_RESPONSE_UP	HALLMARK_UV_RESPONSE_UP	5/56	156/4289	0.0514492	0.121273	0.0773672	Ccnd3/Icam1/Plcl1/Rasgrp1/Sod2	5
HALLMARK_APICAL_JUNCTION	HALLMARK_APICAL_JUNCTION	5/56	199/4289	0.116226	0.243509	0.155348	Cd274/Cd86/Icam1/Pecam1/Pik3cb	5
HALLMARK_P53_PATHWAY	HALLMARK_P53_PATHWAY	5/56	200/4289	0.118065	0.243509	0.155348	Ccnd2/Ccnd3/Ddit4/Dram1/Socs1	5
HALLMARK_HEME_METABOLISM	HALLMARK_HEME_METABOLISM	4/56	188/4289	0.229279	0.445071	0.283937	Acp5/Blvrb/Ccnd3/Slc2a1	4
HALLMARK_MTORC1_SIGNALING	HALLMARK_MTORC1_SIGNALING	4/56	199/4289	0.260818	0.478166	0.30505	Ctsc/Ddit4/Glrx/Slc2a1	4
HALLMARK_APOPTOSIS	HALLMARK_APOPTOSIS	3/56	161/4289	0.351556	0.610598	0.389536	Ccnd2/Sod2/Tnf	3
HALLMARK_ANGIOGENESIS	HALLMARK_ANGIOGENESIS	1/56	36/4289	0.37817	0.623981	0.398074	Ccnd2	1
HALLMARK_WNT_BETA_CATENIN_SIGNALING	HALLMARK_WNT_BETA_CATENIN_SIGNALING	1/56	42/4289	0.425735	0.665062	0.424282	Ccnd2	1
HALLMARK_XENOBIOTIC_METABOLISM	HALLMARK_XENOBIOTIC_METABOLISM	3/56	196/4289	0.475441	0.665062	0.424282	Blvrb/Cfb/Id2	3
HALLMARK_HYPOXIA	HALLMARK_HYPOXIA	3/56	199/4289	0.485638	0.665062	0.424282	Ddit4/Glrx/Slc2a1	3
HALLMARK_GLYCOLYSIS	HALLMARK_GLYCOLYSIS	3/56	200/4289	0.489017	0.665062	0.424282	Ddit4/Glrx/Txn1	3
HALLMARK_TGF_BETA_SIGNALING	HALLMARK_TGF_BETA_SIGNALING	1/56	53/4289	0.503835	0.665062	0.424282	Id2	1
HALLMARK_COAGULATION	HALLMARK_COAGULATION	2/56	134/4289	0.527078	0.668984	0.426784	Cfb/Pecam1	2
HALLMARK_PROTEIN_SECRETION	HALLMARK_PROTEIN_SECRETION	1/56	94/4289	0.713235	0.849096	0.541688	Ctsc	1
HALLMARK_PEROXISOME	HALLMARK_PEROXISOME	1/56	102/4289	0.74249	0.849096	0.541688	Sod2	1
HALLMARK_PI3K_AKT_MTOR_SIGNALING	HALLMARK_PI3K_AKT_MTOR_SIGNALING	1/56	105/4289	0.752687	0.849096	0.541688	Slc2a1	1
HALLMARK_UNFOLDED_PROTEIN_RESPONSE	HALLMARK_UNFOLDED_PROTEIN_RESPONSE	1/56	111/4289	0.771906	0.849096	0.541688	Ddit4	1
HALLMARK_EPITHELIAL_MESENCHYMAL_TRANSITION	HALLMARK_EPITHELIAL_MESENCHYMAL_TRANSITION	1/56	194/4289	0.926409	0.932248	0.594735	Id2	1
HALLMARK_MITOTIC_SPINDLE	HALLMARK_MITOTIC_SPINDLE	1/56	199/4289	0.931307	0.932248	0.594735	Dock4	1
HALLMARK_ADIPOGENESIS	HALLMARK_ADIPOGENESIS	1/56	200/4289	0.932248	0.932248	0.594735	Lifr	1

### Sheet: DC_enrich_MHCIIWTvsMHCIIdCCR2
ID	Description	GeneRatio	BgRatio	pvalue	p.adjust	qvalue	geneID	Count
HALLMARK_TNFA_SIGNALING_VIA_NFKB	HALLMARK_TNFA_SIGNALING_VIA_NFKB	15/101	196/4289	4.2551e-05	0.00116922	0.000856177	Ccl5/Dram1/Dusp2/Ehd1/Id2/Ier3/Il15ra/Il1b/Pmepa1/Sdc4/Sod2/Spsb1/Tnfaip2/Tnfrsf9/Tnip1	15
HALLMARK_IL2_STAT5_SIGNALING	HALLMARK_IL2_STAT5_SIGNALING	15/101	199/4289	5.08355e-05	0.00116922	0.000856177	Bcl2l1/Ccnd2/Cst7/Emp1/Gbp3/Il1r2/Irf8/Myo1e/Ndrg1/Plscr1/Rnh1/Socs2/Tgm2/Tnfrsf18/Tnfrsf9	15
HALLMARK_INTERFERON_GAMMA_RESPONSE	HALLMARK_INTERFERON_GAMMA_RESPONSE	12/101	188/4289	0.00136904	0.020992	0.0153717	Batf2/Ccl5/Cd274/Cd38/Fas/Gbp3/Il15ra/Irf8/Lap3/Plscr1/Sod2/Tnfaip2	12
HALLMARK_IL6_JAK_STAT3_SIGNALING	HALLMARK_IL6_JAK_STAT3_SIGNALING	7/101	85/4289	0.00357692	0.0393709	0.02883	Ccr1/Cd38/Cd9/Fas/Il15ra/Il1b/Il1r2	7
HALLMARK_REACTIVE_OXIGEN_SPECIES_PATHWAY	HALLMARK_REACTIVE_OXIGEN_SPECIES_PATHWAY	5/101	48/4289	0.00503012	0.0393709	0.02883	Gclm/Glrx/Sod2/Stk25/Txn1	5
HALLMARK_CHOLESTEROL_HOMEOSTASIS	HALLMARK_CHOLESTEROL_HOMEOSTASIS	6/101	71/4289	0.00610889	0.0393709	0.02883	Cd9/Cxcl16/Fabp5/Nsdhl/Plscr1/Pmvk	6
HALLMARK_INFLAMMATORY_RESPONSE	HALLMARK_INFLAMMATORY_RESPONSE	11/101	197/4289	0.0061222	0.0393709	0.02883	Ccl5/Ffar2/Ifitm1/Il15ra/Il1b/Mmp14/Osm/Pvr/Rasgrp1/Rhog/Tnfrsf9	11
HALLMARK_P53_PATHWAY	HALLMARK_P53_PATHWAY	11/101	200/4289	0.00684712	0.0393709	0.02883	Ccnd2/Cdkn2b/Dram1/Fas/Ier3/Ndrg1/Nol8/Nupr1/Procr/Tprkb/Vdr	11
HALLMARK_APOPTOSIS	HALLMARK_APOPTOSIS	9/101	161/4289	0.0128309	0.0655804	0.0480223	Bcl2l1/Ccnd2/Cd38/Emp1/Fas/Ier3/Il1b/Sod2/Tspo	9
HALLMARK_ESTROGEN_RESPONSE_LATE	HALLMARK_ESTROGEN_RESPONSE_LATE	10/101	194/4289	0.0151018	0.0694683	0.0508692	Ass1/Blvrb/Cd9/Dusp2/Fabp5/Fkbp5/Id2/Large1/Pkp3/Plaat3	10
HALLMARK_INTERFERON_ALPHA_RESPONSE	HALLMARK_INTERFERON_ALPHA_RESPONSE	6/101	94/4289	0.022544	0.094275	0.0690344	Batf2/Gbp3/Ifitm1/Lap3/Plscr1/Procr	6
HALLMARK_UV_RESPONSE_UP	HALLMARK_UV_RESPONSE_UP	8/101	156/4289	0.0295525	0.113285	0.0829544	Cdkn2b/Htr7/Mmp14/Rasgrp1/Sod2/Stk25/Tuba4a/Urod	8
HALLMARK_EPITHELIAL_MESENCHYMAL_TRANSITION	HALLMARK_EPITHELIAL_MESENCHYMAL_TRANSITION	9/101	194/4289	0.0377859	0.133704	0.0979067	Fas/Id2/Mmp14/Pdlim4/Pmepa1/Pvr/Sdc4/Tgm2/Tpm1	9
HALLMARK_KRAS_SIGNALING_UP	HALLMARK_KRAS_SIGNALING_UP	9/101	198/4289	0.0422028	0.138666	0.101541	Ccnd2/Emp1/Gadd45g/Glrx/Id2/Il1b/Irf8/Prdm1/Spon1	9
HALLMARK_COMPLEMENT	HALLMARK_COMPLEMENT	8/101	185/4289	0.0684696	0.209973	0.153756	Calm1/Ccl5/Ehd1/Lap3/Mmp14/Plscr1/Rasgrp1/Rhog	8
HALLMARK_HYPOXIA	HALLMARK_HYPOXIA	8/101	199/4289	0.0951766	0.273633	0.200372	Glrx/Ier3/Large1/Mt1/Ndrg1/Pam/Sdc4/Tgm2	8
HALLMARK_ALLOGRAFT_REJECTION	HALLMARK_ALLOGRAFT_REJECTION	6/101	192/4289	0.297684	0.802024	0.587295	Ccl5/Ccnd2/Ccr1/Fas/Il1b/Irf8	6
HALLMARK_XENOBIOTIC_METABOLISM	HALLMARK_XENOBIOTIC_METABOLISM	6/101	196/4289	0.314398	0.802024	0.587295	Acp1/Blvrb/Ddt/Fas/Id2/Irf8	6
HALLMARK_GLYCOLYSIS	HALLMARK_GLYCOLYSIS	6/101	200/4289	0.331271	0.802024	0.587295	Cenpa/Glrx/Ier3/Nsdhl/Pam/Txn1	6
HALLMARK_TGF_BETA_SIGNALING	HALLMARK_TGF_BETA_SIGNALING	2/101	53/4289	0.356231	0.819331	0.599968	Id2/Pmepa1	2
HALLMARK_ANDROGEN_RESPONSE	HALLMARK_ANDROGEN_RESPONSE	3/101	96/4289	0.395044	0.865336	0.633655	Fkbp5/Ndrg1/Pmepa1	3
HALLMARK_UNFOLDED_PROTEIN_RESPONSE	HALLMARK_UNFOLDED_PROTEIN_RESPONSE	3/101	111/4289	0.488845	0.919013	0.672962	Cks1b/Nop14/Zbtb17	3
HALLMARK_ESTROGEN_RESPONSE_EARLY	HALLMARK_ESTROGEN_RESPONSE_EARLY	5/101	197/4289	0.498228	0.919013	0.672962	Blvrb/Fkbp5/Plaat3/Rasgrp1/Tgm2	5
HALLMARK_FATTY_ACID_METABOLISM	HALLMARK_FATTY_ACID_METABOLISM	4/101	155/4289	0.49946	0.919013	0.672962	Decr1/Idh3b/Nsdhl/Urod	4
HALLMARK_MTORC1_SIGNALING	HALLMARK_MTORC1_SIGNALING	5/101	199/4289	0.507302	0.919013	0.672962	Abcf2/Cd9/Glrx/Nupr1/Tuba4a	5
HALLMARK_ANGIOGENESIS	HALLMARK_ANGIOGENESIS	1/101	36/4289	0.577453	0.919013	0.672962	Ccnd2	1
HALLMARK_HEDGEHOG_SIGNALING	HALLMARK_HEDGEHOG_SIGNALING	1/101	36/4289	0.577453	0.919013	0.672962	Nrp2	1
HALLMARK_PANCREAS_BETA_CELLS	HALLMARK_PANCREAS_BETA_CELLS	1/101	39/4289	0.606854	0.919013	0.672962	Vdr	1
HALLMARK_COAGULATION	HALLMARK_COAGULATION	3/101	134/4289	0.617515	0.919013	0.672962	Cd9/Gda/Mmp14	3
HALLMARK_WNT_BETA_CATENIN_SIGNALING	HALLMARK_WNT_BETA_CATENIN_SIGNALING	1/101	42/4289	0.634228	0.919013	0.672962	Ccnd2	1
HALLMARK_HEME_METABOLISM	HALLMARK_HEME_METABOLISM	4/101	188/4289	0.653702	0.919013	0.672962	Blvrb/Gclm/Ubac1/Urod	4
HALLMARK_PROTEIN_SECRETION	HALLMARK_PROTEIN_SECRETION	2/101	94/4289	0.655445	0.919013	0.672962	Pam/Sec22b	2
HALLMARK_OXIDATIVE_PHOSPHORYLATION	HALLMARK_OXIDATIVE_PHOSPHORYLATION	4/101	195/4289	0.682115	0.919013	0.672962	Cox11/Cyb5r3/Decr1/Idh3b	4
HALLMARK_MITOTIC_SPINDLE	HALLMARK_MITOTIC_SPINDLE	4/101	199/4289	0.697618	0.919013	0.672962	Fscn1/Myo1e/Tuba4a/Uxt	4
HALLMARK_PEROXISOME	HALLMARK_PEROXISOME	2/101	102/4289	0.699249	0.919013	0.672962	Sod2/Tspo	2
HALLMARK_BILE_ACID_METABOLISM	HALLMARK_BILE_ACID_METABOLISM	2/101	111/4289	0.742973	0.934058	0.683978	Gclm/Pex16	2
HALLMARK_MYC_TARGETS_V2	HALLMARK_MYC_TARGETS_V2	1/101	58/4289	0.751307	0.934058	0.683978	Dusp2	1
HALLMARK_MYC_TARGETS_V1	HALLMARK_MYC_TARGETS_V1	3/101	197/4289	0.851066	0.969523	0.709949	Acp1/Cstf2/Txnl4a	3
HALLMARK_APICAL_JUNCTION	HALLMARK_APICAL_JUNCTION	3/101	199/4289	0.855871	0.969523	0.709949	Cd274/Fscn1/Gtf2f1	3
HALLMARK_ADIPOGENESIS	HALLMARK_ADIPOGENESIS	3/101	200/4289	0.858223	0.969523	0.709949	Ddt/Decr1/Rmdn3	3
HALLMARK_DNA_REPAIR	HALLMARK_DNA_REPAIR	2/101	148/4289	0.870249	0.969523	0.709949	Gtf2f1/Taf12	2
HALLMARK_PI3K_AKT_MTOR_SIGNALING	HALLMARK_PI3K_AKT_MTOR_SIGNALING	1/101	105/4289	0.920611	0.969523	0.709949	Ecsit	1
HALLMARK_G2M_CHECKPOINT	HALLMARK_G2M_CHECKPOINT	2/101	195/4289	0.949025	0.969523	0.709949	Cenpa/Cks1b	2
HALLMARK_E2F_TARGETS	HALLMARK_E2F_TARGETS	2/101	199/4289	0.953048	0.969523	0.709949	Cks1b/Lyar	2
HALLMARK_MYOGENESIS	HALLMARK_MYOGENESIS	2/101	199/4289	0.953048	0.969523	0.709949	Cnn3/Large1	2
HALLMARK_UV_RESPONSE_DN	HALLMARK_UV_RESPONSE_DN	1/101	144/4289	0.969523	0.969523	0.709949	Mt1	1
