## Supplemental Table S4 for "CD4^+^ T cells recruit, then engage macrophages in cognate interactions to clear *Mycobacterium tuberculosis* from the lungs"

### Sheet: MDM_sub_enr_MHCIIWTvsMHCIIdCCR2
Cluster	ID	Description	GeneRatio	BgRatio	pvalue	p.adjust	qvalue	entrezgeneID	Count
MDM_2	HALLMARK_HYPOXIA	HALLMARK_HYPOXIA	19/167	199/4289	0.000216179	0.0101604	0.00773694	Aldoa/Casp6/Ddit4/Fam162a/Glrx/Hmox1/Ier3/Jmjd6/Jun/Klf7/Mif/Mt1/Ndrg1/Pdk1/Ppp1r15a/Scarb1/Slc2a1/Tpi1/Xpnpep1	19
MDM_2	HALLMARK_GLYCOLYSIS	HALLMARK_GLYCOLYSIS	18/167	200/4289	0.000657629	0.0154543	0.0117681	Agl/Aldoa/B4galt7/Casp6/Ddit4/Fam162a/Glrx/Idh1/Ier3/Me2/Mif/Ndufv3/Plod1/Psmc4/Pygl/Sdc1/Taldo1 Tpi1	18
MDM_2	HALLMARK_MYC_TARGETS_V1	HALLMARK_MYC_TARGETS_V1	17/167	197/4289	0.00149167	0.0233696	0.0177954	Cbx3/Cdk4/Clns1a/Hdac2/Lsm2/Mcm4/Mrpl9/Ncbp2/Nop56/Pabpc4/Pole3/Psmc4/Snrpa1/Srpk1/Tcp1/Trim28/Usp1	17
MDM_2	HALLMARK_MTORC1_SIGNALING	HALLMARK_MTORC1_SIGNALING	16/167	199/4289	0.00420504	0.0415258	0.031621	Aldoa/Cct6a/Ddit4/Glrx/Hmgcs1/Idh1/Mcm4/Nfyc/Nup205/Pdk1/Ppp1r15a/Psmc4/Sla/Slc2a1/Tpi1/Tuba4a	16
MDM_2	HALLMARK_P53_PATHWAY	HALLMARK_P53_PATHWAY	16/167	200/4289	0.00441763	0.0415258	0.031621	Ccnd3/Cyfip2/Ddit4/Ei24/Fam162a/Gadd45a/Hmox1/Ier3/Il1a/Jun/Ndrg1/Notch1/Ppp1r15a/Procr/Sdc1/Zfp36l1	16
MDM_3	HALLMARK_OXIDATIVE_PHOSPHORYLATION	HALLMARK_OXIDATIVE_PHOSPHORYLATION	20/177	195/4289	0.000121654	0.00535278	0.00499422	Acat1/Afg3l2/Ech1/Echs1/Etfb/Hadha/Hsd17b10/Htra2/Idh3b/Mgst3/Mpc1/Mrpl35/Mrps12/Mrps15/Ndufa8/Ndufb8/Ndufs3/Ndufv1/Slc25a4/Timm8b	20
MDM_3	HALLMARK_HEME_METABOLISM	HALLMARK_HEME_METABOLISM	17/177	188/4289	0.00169353	0.0372576	0.0347618	Atg4a/Ccnd3/Cpox/Epb41/Foxo3/Gclm/Gmps/Hagh/Hmbs/Htatip2/Htra2/Khnyn/Mgst3/Nfe2/Pgls/Psmd9/Slc7a11	17
MDM_4	HALLMARK_HYPOXIA	HALLMARK_HYPOXIA	19/184	199/4289	0.000747852	0.0351491	0.0299141	Adora2b/Aldoa/Ampd3/Bcl2/Bhlhe40/Errfi1/Galk1/Gbe1/Gcnt2/Hmox1/Ier3/Klhl24/Lxn/Mt1/Nagk/Ndrg1/Ndst1/Slc2a1/Tgm2	19
MDM_5	HALLMARK_INTERFERON_GAMMA_RESPONSE	HALLMARK_INTERFERON_GAMMA_RESPONSE	46/410	188/4289	6.98806e-10	3.42415e-08	2.94234e-08	Casp1/Casp4/Casp7/Ccl7/Cd274/Cd38/Ciita/Cmklr1/Cmpk2/Cxcl10/Fas/Gch1/Helz2/Ifi27/Ifi35/Ifitm3/Il6/Irf1/Isg20/Isoc1/Lap3/Lgals3bp/Myd88/Nlrc5/Nod1/Oas3/Oasl1/Parp12/Peli1/Pfkp/Pla2g4a/Plscr1/Pnp/Pnpt1/Psmb8/Ptpn1/Rsad2/Rtp4/Socs1/Socs3/Sod2/Stat4/Tap1/Tnfaip3/Trafd1/Trim21	46
MDM_5	HALLMARK_INTERFERON_ALPHA_RESPONSE	HALLMARK_INTERFERON_ALPHA_RESPONSE	29/410	94/4289	4.41741e-09	1.08226e-07	9.29981e-08	Casp1/Ccrl2/Cmpk2/Csf1/Cxcl10/Helz2/Ifi27/Ifi35/Ifitm1/Ifitm3/Irf1/Isg20/Lap3/Lgals3bp/Nub1/Oasl1/Parp12/Plscr1/Pnpt1/Psmb8/Rsad2/Rtp4/Tap1/Tent5a/Tmem140/Trafd1/Trim12c/Trim21/Uba7	29
MDM_5	HALLMARK_IL6_JAK_STAT3_SIGNALING	HALLMARK_IL6_JAK_STAT3_SIGNALING	23/410	85/4289	2.45883e-06	4.01609e-05	3.45099e-05	Acvrl1/Ccl7/Ccr1/Cd38/Crlf2/Csf1/Cxcl10/Cxcl2/Ebi3/Fas/Hax1/Il6/Irf1/Jun/Myd88/Pik3r5/Ptpn1/Ptpn11/Socs1/Socs3/Tnfrsf12a/Tnfrsf1a/Tnfrsf21	23
MDM_5	HALLMARK_TNFA_SIGNALING_VIA_NFKB	HALLMARK_TNFA_SIGNALING_VIA_NFKB	35/410	196/4289	0.000160749	0.00196918	0.0016921	Bcl3/Ccrl2/Csf1/Cxcl10/Cxcl2/Dram1/Egr1/Gadd45b/Gch1/Icosl/Ier2/Ier3/Ier5/Il6/Irf1/Jag1/Jun/Kdm6b/Klf10/Nfat5/Nfkb2/Panx1/Pfkfb3/Plek/Plk2/Rcan1/Sat1/Socs3/Sod2/Spsb1/Tap1/Tgif1/Tnfaip3/Tnfaip8/Trib1	35
MDM_5	HALLMARK_PEROXISOME	HALLMARK_PEROXISOME	19/410	102/4289	0.00313267	0.0307002	0.0263804	Abcc5/Abcd2/Acox1/Acsl1/Atxn1/Cln6/Crat/Eci2/Fads1/Hsd3b7/Ide/Isoc1/Lonp2/Pex2/Prdx5/Rdh11/Smarcc1/Sod2/Ywhah	19
MDM_5	HALLMARK_APOPTOSIS	HALLMARK_APOPTOSIS	26/410	161/4289	0.00483343	0.039473	0.0339188	Bcl2l11/Bnip3l/Casp1/Casp4/Casp7/Cd38/Fas/Gadd45b/Gch1/Gsr/Hgf/Ier3/Ifitm3/Igf2r/Il6/Irf1/Isg20/Jun/Pak1/Plcb2/Ppt1/Rnasel/Sat1/Sod2/Tap1/Tnfrsf12a	26
MDM_6	HALLMARK_INTERFERON_GAMMA_RESPONSE	HALLMARK_INTERFERON_GAMMA_RESPONSE	34/385	188/4289	4.32054e-05	0.00122391	0.000927592	Batf2/Btg1/Casp1/Casp3/Casp7/Casp8/Ccl5/Cd274/Cfb/Ddx60/Gch1/Hif1a/Icam1/Ifi35/Ifit2/Isoc1/Myd88/Nfkb1/Nlrc5/Nmi/Oas3/Parp14/Ptpn1/Ptpn2/Rnf213/Slamf7/Socs3/Sod2/Sri/St3gal5/Stat3/Tap1/Txnip/Upp1	34
MDM_6	HALLMARK_MYC_TARGETS_V1	HALLMARK_MYC_TARGETS_V1	35/385	197/4289	4.89563e-05	0.00122391	0.000927592	Abce1/Acp1/Ap3s1/Cct3/Cyc1/Ddx18/Dek/Eif4h/Gspt1/Hnrnpa2b1/Hnrnpr/Hnrnpu/Impdh2/Kpnb1/Nap1l1/Npm1/Pabpc4/Pcbp1/Pgk1/Prdx3/Prpf31/Psma6/Psmc6/Rnps1/Rsl1d1/Serbp1/Sf3b3/Snrpa1/Snrpb2/Snrpd3/Srsf2/Srsf7/Tardbp/Tomm70a/Tra2b	35
MDM_6	HALLMARK_OXIDATIVE_PHOSPHORYLATION	HALLMARK_OXIDATIVE_PHOSPHORYLATION	33/385	195/4289	0.000213762	0.00356271	0.00270016	Acaa2/Aco2/Aifm1/Alas1/Atp6v1c1/Casp7/Cox4i1/Cox6c/Cs/Cyc1/Echs1/Hadhb/Hspa9/Idh1/Idh3g/Iscu/Mrpl11/Mrpl35/Mtx2/Ndufa1/Ndufs2/Pdha1/Phyh/Prdx3/Sdhc/Slc25a11/Slc25a20/Slc25a4/Timm10/Timm50/Timm8b/Tomm70a/Uqcrc1	33
MDM_6	HALLMARK_IL6_JAK_STAT3_SIGNALING	HALLMARK_IL6_JAK_STAT3_SIGNALING	18/385	85/4289	0.00041113	0.00513913	0.00389492	Acvrl1/Csf2ra/Csf3r/Hmox1/Ifngr2/Il10rb/Il1b/Il2rg/Itga4/Myd88/Pik3r5/Ptpn1/Ptpn2/Socs3/Stat3/Tgfb1/Tlr2/Tnfrsf1a	18
